# Spatacsin regulates directionality of lysosome trafficking

**DOI:** 10.1101/2022.06.17.496577

**Authors:** Alexandre Pierga, Raphaël Matusiak, Margaux Cauhapé, Julien Branchu, Maxime Boutry, Frédéric Darios

**Author notes:** **Correspondence**: Frédéric Darios, Paris Brain Institute, INSERM U1127, CNRS UMR 7225, UPMC UMR S 1127, Hôpital de la Salpêtrière, 47, boulevard de l’Hôpital, F-75013 France, (F.D.).

## Abstract

The endoplasmic reticulum (ER) forms contacts with the lysosomal compartment, regulating lysosome positioning and motility. The movement of lysosomes are controlled by the attachment of molecular motors to their surface. However, the molecular mechanisms by which ER controls lysosome dynamics are still elusive. Here, we demonstrate that spatacsin is an ER-resident protein that regulates ER-lysosomes contacts to promote lysosome motility, shown by the presence of tubular lysosomes. Tubular lysosomes, which are highly dynamic, are entangled in a network of tubular ER. Screening for spatacsin partners required for tubular lysosome formation showed spatacsin to act by regulating protein degradation. We demonstrate that spatacsin promotes the degradation of its partner AP5Z1, which regulates the relative amount of spastizin and AP5Z1 at lysosomes. Spastizin and AP5Z1 contribute to lysosome trafficking by interacting with anterograde and retrograde motor proteins, kinesin KIF13A and dynein/dynactin subunit p150^Glued^, respectively. Ultimately, investigations in polarized neurons demonstrated that spatacsin-regulated degradation of AP5Z1 controls the directionality of lysosomes trafficking. Collectively, our results identify spatacsin as a protein regulating the directionality of lysosome trafficking.
