## Supplementary Table3 for "Spatacsin regulates directionality of lysosome trafficking"

### Sheet: AMO21P8H
Location (Row-Col)	RefSeq Accession Number	Gene Symbol	Full Gene Name	Gene ID	siRNA ID	Exon(s) Targeted	Sense siRNA Sequence	Antisense siRNA Sequence
A1	NM_007438	Aldoa	aldolase A, fructose-bisphosphate	11674	s62248	6	GCAUUGUACCCAUUGUGGAtt	UCCACAAUGGGUACAAUGCca
A2	NM_009674	Anxa7	annexin A7	11750	s62362	Not Determined	GGCUAAUCGCGAUUUGCUAtt	UAGCAAAUCGCGAUUAGCCat
A8	NM_152801	Arhgef6	Rac/Cdc42 guanine nucleotide exchange factor (GEF) 6	73341	s91692	19	GAUUCUUAAGGUGAUCGAAtt	UUCGAUCACCUUAAGAAUCtg
A9	NM_011790	Arih2	ariadne homolog 2 (Drosophila)	23807	s76477	Not Determined	GGAAGACGCAUGGUAGUGAtt	UCACUACCAUGCGUCUUCCag
A10	NM_025505	Blzf1	basic leucine zipper nuclear factor 1	66352	s83070	Not Determined	CGAGUACAGACAGAGAUAAtt	UUAUCUCUGUCUGUACUCGga
A11	XM_906739	Cars2	cysteinyl-tRNA synthetase 2 (mitochondrial)(putative)	71941	s206416	Not Determined	CAUGCAUACUCGACAGCUAtt	UAGCUGUCGAGUAUGCAUGgc
B2	NM_013492	Clu	clusterin	12759	s64077	Not Determined	GAAGAAGUCUCUAAGGAUAtt	UAUCCUUAGAGACUUCUUCtg
B3	NM_012001	Cops4	COP9 (constitutive photomorphogenic) homolog, subunit 4 (Arabidopsis thaliana)	26891	s77325	5	GAACGAAUCCACAAAUGAAtt	UUCAUUUGUGGAUUCGUUCtg
B5	NM_023178	Dmap1	DNA methyltransferase 1-associated protein 1	66233	s82845	4	GCUUCGUAGUUAUUCACGAtt	UCGUGAAUAACUACGAAGCgc
B7	NM_023240	Eef1d	eukaryotic translation elongation factor 1 delta (guanine nucleotide exchange protein)	66656	s83645	6,8	CACCAGCAGAGGACGAUGAtt	UCAUCGUCCUCUGCUGGUGtg
B8	NM_007930	Enc1	ectodermal-neural cortex 1	13803	s65503	2	CCAUCAACAUCUACCUGUUtt	AACAGGUAGAUGUUGAUGGag
B9	NM_029337	Ep400	E1A binding protein p400	75560	s93641	Not Determined	GAGUUGCCCUUAAUCGAUUtt	AAUCGAUUAAGGGCAACUCag
B10	NM_016857	Exoc7	exocyst complex component 7	53413	s79165	Not Determined	CAGCUGAACUUACUAAGCAtt	UGCUUAGUAAGUUCAGCUGca
B11	XM_488539	Fry	furry homolog (Drosophila)	320365	s115690	Not Determined	GACCAUUGAAAAAUACGUAtt	UACGUAUUUUUCAAUGGUCtt
C1	AK003718	Hipk2	homeodomain interacting protein kinase 2	15258	n417910	1	UCAUUUUCGUUGUAGAAAAtt	UUUUCUACAACGAAAAUGAtg
C2	NM_023065	Ifi30	interferon gamma inducible protein 30	65972	s82442	2	GAGUCAGCCUGUAUUAUGAtt	UCAUAAUACAGGCUGACUCtg
C3	NM_026298	Ift172	intraflagellar transport 172 homolog (Chlamydomonas)	67661	s85415	15	CAACAUUGGUACUAUCAGUtt	ACUGAUAGUACCAAUGUUGta
C4	NM_010598	Kcnab2	potassium voltage-gated channel, shaker-related subfamily, beta member 2	16498	s68603	12	GCUCGGCAGUUCAACCUGAtt	UCAGGUUGAACUGCCGAGCca
C5	NM_134073	Kctd9	potassium channel tetramerisation domain containing 9	105440	s98464	Not Determined	CUGAAGAACUGUAAUCUCAtt	UGAGAUUACAGUUCUUCAGtt
C6	NM_011419	Kdm5d	lysine (K)-specific demethylase 5D	20592	s74014	6	CAAACAACCAGAUAAAGAAtt	UUCUUUAUCUGGUUGUUUGct
C7	NM_010699	Ldha	lactate dehydrogenase A	16828	s69141	2	GUAUCUUAAUGAAGGACUUtt	AAGUCCUUCAUUAAGAUACtg
C9	NM_022012	Map3k11	mitogen-activated protein kinase kinase kinase 11	26403	s77074	10	CGUGGUACCUAGAUUCAGAtt	UCUGAAUCUAGGUACCACGtg
C10	NM_011746	Mkrn3	makorin, ring finger protein, 3	22652	s76225	1	GGAAACGUGCUGUUUAAAAtt	UUUUAAACAGCACGUUUCCct
C11	NM_022323	Moap1	modulator of apoptosis 1	64113	s82133	Not Determined	GGAUAUGAAUCCUCGGAAAtt	UUUCCGAGGAUUCAUAUCCat
D1	NM_207215	Mycbp2	MYC binding protein 2	105689	s232922	58	GCAUAGUACAUGAUGCAAUtt	AUUGCAUCAUGUACUAUGCct
D2	NM_010910	Nefl	neurofilament, light polypeptide	18039	s70560	2	ACAUCGAGAUUGCAGCUUAtt	UAAGCUGCAAUCUCGAUGUcc
D3	NM_146131	Pbxip1	pre-B-cell leukemia transcription factor interacting protein 1	229534	s106202	10	GGACGAAUCUGGGAGCAGAtt	UCUGCUCCCAGAUUCGUCCgc
D4	NM_175310	Pds5b	PDS5, regulator of cohesion maintenance, homolog B (S. cerevisiae)	100710	s97646	Not Determined	CGAUAAACUAAAGGAUAUAtt	UAUAUCCUUUAGUUUAUCGgg
D5	NM_029094	Pik3cb	phosphatidylinositol 3-kinase, catalytic, beta polypeptide	74769	s93108	22	CAUAGAUUUUGGGCAUAUUtt	AAUAUGCCCAAAAUCUAUGtg
D6	NM_134101	Psmd2	proteasome (prosome, macropain) 26S subunit, non-ATPase, 2	21762	s74996	Not Determined	CACCCAGAUUGACAAGUAUtt	AUACUUGUCAAUCUGGGUGag
D7	NM_194346	Rnf31	ring finger protein 31	268749	s114092	15	CGGCAUUGACUGUCCGAAAtt	UUUCGGACAGUCAAUGCCGtt
D8	NM_020618	Smarce1	SWI/SNF related, matrix associated, actin dependent regulator of chromatin, subfamily e, member 1	57376	s81271	Not Determined	GUGAGAGUGUGGUACCUGAtt	UCAGGUACCACACUCUCACtg
D9	NM_010097	Sparcl1	SPARC-like 1	13602	s65275	Not Determined	CACUAACACUGGAUCUACAtt	UGUAGAUCCAGUGUUAGUGtt
D11	NM_153176	Spg7	spastic paraplegia 7 homolog (human)	234847	s107971	Not Determined	CGUGCACACGUUCAACUUUtt	AAAGUUGAACGUGUGCACGga
E2	NM_175836	Sptbn1	spectrin beta, non-erythrocytic 1	20742	s74306	24,24	CGAUGUUACAAGAACGGUUtt	AACCGUUCUUGUAACAUCGtg
E3	NM_009384	Tiam1	T-cell lymphoma invasion and metastasis 1	21844	s75132	Not Determined	GGCUGUCAAUCUACGAGGAtt	UCCUCGUAGAUUGACAGCCtg
E4	NM_013735	Trp53bp1	transformation related protein 53 binding protein 1	27223	s77592	Not Determined	GUCAGGUCAUUGAACGGUUtt	AACCGUUCAAUGACCUGACtg
E5	NM_133975	Trip12	thyroid hormone receptor interactor 12	14897	s67172	17	GGGACGAGUUUAUACUAUUtt	AAUAGUAUAAACUCGUCCCag
E6	NM_198311	Ttc8	tetratricopeptide repeat domain 8	76260	s94186	5	GGAAGACCCAUAACAGGUUtt	AACCUGUUAUGGGUCUUCCag
E7	XM_980597	Ubr4	ubiquitin protein ligase E3 component n-recognin 4	69116	s87461	Not Determined	CCAUCGAGAUCAGUAACAAtt	UUGUUACUGAUCUCGAUGGtg
E8	NM_021522	Usp14	ubiquitin specific peptidase 14	59025	s81807	2,2	GAAGGUGUAGAAUUGAAUAtt	UAUUCAAUUCUACACCUUCaa
E9	NM_019729	Usp8	ubiquitin specific peptidase 8	84092	s96531	12	GCGAGAACCUUUGACGAGAtt	UCUCGUCAAAGGUUCUCGCtg
E11	NM_001081366	Vps8	vacuolar protein sorting 8 homolog (S. cerevisiae)	209018	s101999	44	CCAGAGGACUCAAUCCCAAtt	UUGGGAUUGAGUCCUCUGGat
F1	NM_011738	Ywhah	tyrosine 3-monooxygenase/tryptophan 5-monooxygenase activation protein, eta polypeptide	22629	s76184	Not Determined	GGGAGAAGAUUGAAAAGGAtt	UCCUUUUCAAUCUUCUCCCgg
A1	NM_007438	Aldoa	aldolase A, fructose-bisphosphate	11674	s62250	8	CCAUCAACCUCAAUGCUAUtt	AUAGCAUUGAGGUUGAUGGat
A2	NM_009674	Anxa7	annexin A7	11750	s62363	Not Determined	CUAUGAUGCCUGGAGCUUAtt	UAAGCUCCAGGCAUCAUAGta
A8	NM_152801	Arhgef6	Rac/Cdc42 guanine nucleotide exchange factor (GEF) 6	73341	s91693	16	GAGUUUAAGUUGCCUACGAtt	UCGUAGGCAACUUAAACUCca
A9	NM_011790	Arih2	ariadne homolog 2 (Drosophila)	23807	s202669	Not Determined	GCAGUACACCUAUCCAUAUtt	AUAUGGAUAGGUGUACUGCag
A10	NM_025505	Blzf1	basic leucine zipper nuclear factor 1	66352	s83071	Not Determined	CCCUAUACCAGAUAUGAAAtt	UUUCAUAUCUGGUAUAGGGat
A11	XM_906739	Cars2	cysteinyl-tRNA synthetase 2 (mitochondrial)(putative)	71941	s206417	Not Determined	GCAAGCUGGUCAACACGGUtt	ACCGUGUUGACCAGCUUGCca
B2	NM_013492	Clu	clusterin	12759	s201173	Not Determined	GGAGUAGGUAUAUUAAUAAtt	UUAUUAAUAUACCUACUCCct
B3	NM_012001	Cops4	COP9 (constitutive photomorphogenic) homolog, subunit 4 (Arabidopsis thaliana)	26891	s77323	7	GGCUACUCUUUUUAAGGAUtt	AUCCUUAAAAAGAGUAGCCag
B5	NM_023178	Dmap1	DNA methyltransferase 1-associated protein 1	66233	s82847	3	GCCUUUUACUAACCCAGCUtt	AGCUGGGUUAGUAAAAGGCat
B7	NM_023240	Eef1d	eukaryotic translation elongation factor 1 delta (guanine nucleotide exchange protein)	66656	s83647	2,4	GUUUAAAUAUGAUGAUGCAtt	UGCAUCAUCAUAUUUAAACtt
B8	NM_007930	Enc1	ectodermal-neural cortex 1	13803	s65504	2	CCCGGGUCAUUAUCAAUGAtt	UCAUUGAUAAUGACCCGGGag
B10	NM_016857	Exoc7	exocyst complex component 7	53413	s79164	Not Determined	GGAAUACAACAUGCCUAAAtt	UUUAGGCAUGUUGUAUUCCtt
B11	XM_488539	Fry	furry homolog (Drosophila)	320365	s115689	Not Determined	GAACUAUCCCUUCGACAUAtt	UAUGUCGAAGGGAUAGUUCct
C1	AK003718	Hipk2	homeodomain interacting protein kinase 2	15258	n417906	1	GCAUUGUAAAUUUAUGAGAtt	UCUCAUAAAUUUACAAUGCta
C2	NM_023065	Ifi30	interferon gamma inducible protein 30	65972	s82440	2	ACAUCACCCUGGUGCCCUAtt	UAGGGCACCAGGGUGAUGUtc
C3	NM_026298	Ift172	intraflagellar transport 172 homolog (Chlamydomonas)	67661	s85417	22	GCUGCGCAGAGACUACUAUtt	AUAGUAGUCUCUGCGCAGCtt
C4	NM_010598	Kcnab2	potassium voltage-gated channel, shaker-related subfamily, beta member 2	16498	s68601	15	GGAGAACAUUGGAGCAAUAtt	UAUUGCUCCAAUGUUCUCCat
C5	NM_134073	Kctd9	potassium channel tetramerisation domain containing 9	105440	s98463	Not Determined	GCAGGAACCGAUUUAGAAAtt	UUUCUAAAUCGGUUCCUGCca
C6	NM_011419	Kdm5d	lysine (K)-specific demethylase 5D	20592	s74013	3	GGAAGAUCUUGGACCUUUAtt	UAAAGGUCCAAGAUCUUCCtc
C7	NM_010699	Ldha	lactate dehydrogenase A	16828	s69140	4	GUUCAUCAUUCCCAACAUUtt	AAUGUUGGGAAUGAUGAACtt
C9	NM_022012	Map3k11	mitogen-activated protein kinase kinase kinase 11	26403	s77075	4	AGACCCUAAAGAUUACUGAtt	UCAGUAAUCUUUAGGGUCUtg
C10	NM_011746	Mkrn3	makorin, ring finger protein, 3	22652	s76226	1	GCCCGGCAAUUGAGAGAGAtt	UCUCUCUCAAUUGCCGGGCtc
C11	NM_022323	Moap1	modulator of apoptosis 1	64113	s82132	Not Determined	GGCUUACUGCAGUUGCUGAtt	UCAGCAACUGCAGUAAGCCtg
D1	NM_207215	Mycbp2	MYC binding protein 2	105689	s232923	21	CGGCAGUCCUUUUAAUGGAtt	UCCAUUAAAAGGACUGCCGtg
D2	NM_010910	Nefl	neurofilament, light polypeptide	18039	s70562	1	GCUUCACCGUGCUAACCGAtt	UCGGUUAGCACGGUGAAGCgg
D3	NM_146131	Pbxip1	pre-B-cell leukemia transcription factor interacting protein 1	229534	s106204	10	GAGAUUUUGUGGAUGCCUUtt	AAGGCAUCCACAAAAUCUCtg
D4	NM_175310	Pds5b	PDS5, regulator of cohesion maintenance, homolog B (S. cerevisiae)	100710	s97644	Not Determined	GGAACUUUAUCUAAACCUAtt	UAGGUUUAGAUAAAGUUCCtt
D5	NM_029094	Pik3cb	phosphatidylinositol 3-kinase, catalytic, beta polypeptide	74769	s93109	24	GGGAAAGCUGGACUACUAAtt	UUAGUAGUCCAGCUUUCCCtg
D6	NR_027485	Psmd2	proteasome (prosome, macropain) 26S subunit, non-ATPase, 2	21762	n255792	1	GAGCUGACAUUCACACUCUtt	AGAGUGUGAAUGUCAGCUCct
D7	NM_194346	Rnf31	ring finger protein 31	268749	s114094	17	GACCCUAACUGCAAGGUGAtt	UCACCUUGCAGUUAGGGUCtg
D8	AK017922	Smarce1	SWI/SNF related, matrix associated, actin dependent regulator of chromatin, subfamily e, member 1	57376	n436156	1	GCACUUAGGUACCAGAUUAtt	UAAUCUGGUACCUAAGUGCtt
D9	NM_010097	Sparcl1	SPARC-like 1	13602	s65276	Not Determined	GCACGAACUUCCAAUGUAAtt	UUACAUUGGAAGUUCGUGCaa
D11	NM_153176	Spg7	spastic paraplegia 7 homolog (human)	234847	s107973	Not Determined	CAGCCGAAGAUGAACUGAAtt	UUCAGUUCAUCUUCGGCUGct
E2	NM_175836	Sptbn1	spectrin beta, non-erythrocytic 1	20742	s74307	10,10	GGAAUGAGCUCAUACGGCAtt	UGCCGUAUGAGCUCAUUCCgc
E3	NM_009384	Tiam1	T-cell lymphoma invasion and metastasis 1	21844	s75133	Not Determined	GAGAUUCUCGAGAUCAAUAtt	UAUUGAUCUCGAGAAUCUCat
E4	NM_013735	Trp53bp1	transformation related protein 53 binding protein 1	27223	s77593	Not Determined	GUCUCCGUGUUGUAGCUAAtt	UUAGCUACAACACGGAGACcc
E5	NM_133975	Trip12	thyroid hormone receptor interactor 12	14897	s67171	15	GAUUGACCUUGUUCCACGAtt	UCGUGGAACAAGGUCAAUCtg
E6	NM_198311	Ttc8	tetratricopeptide repeat domain 8	76260	s94185	3	GAAAUGAUCCUGGAUGAAAtt	UUUCAUCCAGGAUCAUUUCag
E7	XM_980597	Ubr4	ubiquitin protein ligase E3 component n-recognin 4	69116	s87463	Not Determined	CACGGGAUGUUACAACAUUtt	AAUGUUGUAACAUCCCGUGat
E8	NM_021522	Usp14	ubiquitin specific peptidase 14	59025	s81808	6,7	GGAUAAAACUUCUUCUAGUtt	ACUAGAAGAAGUUUUAUCCat
E9	NM_019729	Usp8	ubiquitin specific peptidase 8	84092	s96530	4	GCCUUAAACUAAGAUACGAtt	UCGUAUCUUAGUUUAAGGCtt
E10	NM_173443	Vcpip1	valosin containing protein (p97)/p47 complex interacting protein 1	70675	s89045	1	GGACGGCAGUCUAUGGUUAtt	UAACCAUAGACUGCCGUCCat
E11	NM_001081366	Vps8	vacuolar protein sorting 8 homolog (S. cerevisiae)	209018	s202079	40	GAAAUUCACAGAAUUUGAAtt	UUCAAAUUCUGUGAAUUUCtc
F1	NM_011738	Ywhah	tyrosine 3-monooxygenase/tryptophan 5-monooxygenase activation protein, eta polypeptide	22629	s76183	Not Determined	GAGGGUUAUUAGUAGCAUUtt	AAUGCUACUAAUAACCCUCca
